# Quantitative tests of albendazole resistance in beta-tubulin mutants

**DOI:** 10.1101/2024.04.11.589070

**Authors:** J.B. Collins, Skyler A. Stone, Emily J. Koury, Anna G. Paredes, Fiona Shao, Crystal Lovato, Michael Chen, Richelle Shi, Anwyn Y. Li, Isa Candal, Khadija Al Moutaa, Nicolas Moya, Erik C. Andersen

**Author notes:** **Corresponding author:** Erik C. Andersen, Department of Biology, Johns Hopkins University, Bascom UTL 383, 3400 North Charles St., Baltimore, MD 21218. Equal contribution (J.B. Collins, Skyler A. Stone).

## Abstract

Benzimidazole (BZ) anthelmintics are among the most important treatments for parasitic nematode infections in the developing world. Widespread BZ resistance in veterinary parasites and emerging resistance in human parasites raise major concerns for the continued use of BZs. Knowledge of the mechanisms of resistance is necessary to make informed treatment decisions and circumvent resistance. Benzimidazole resistance has traditionally been associated with mutations and natural variants in the *C. elegans* beta-tubulin gene *ben-1* and orthologs in parasitic species. However, variants in *ben-1* alone do not explain the differences in BZ responses across parasite populations. Here, we examine the roles of five *C. elegans* beta-tubulin genes (*tbb-1*, *mec-7*, *tbb-4*, *ben-1*, and *tbb-6*) to identify the role each gene plays in BZ response. We generated *C. elegans* strains with a loss of each beta-tubulin gene, as well as strains with a loss of *tbb-1*, *mec-7*, *tbb-4*, or *tbb-6* in a genetic background that also lacks *ben-1* to test beta-tubulin redundancy in BZ response. We found that only the individual loss of *ben-1* conferred a substantial level of BZ resistance, although the loss of *tbb-1* was found to confer a small benefit in the presence of albendazole (ABZ). The loss of *ben-1* was found to confer an almost complete rescue of animal development in the presence of 30 µM ABZ, likely explaining why no additive effects caused by the loss of a second beta-tubulin were observed. We demonstrate that *ben-1* is the only beta-tubulin gene in *C. elegans* where loss confers substantial BZ resistance.

**Highlights:**

- Loss of *ben-1* provides almost complete rescue of development in albendazole (ABZ)
- Loss of different beta-tubulin genes does not confer ABZ resistance
- Loss of *ben-1* and a second beta-tubulin does not enhance the *ben-1* level of ABZ resistance
