## Supplementary Table 1 for "Quantitative tests of albendazole resistance in beta-tubulin mutants"

### Sheet: Sheet1
Species	Gene	Source-Release
C. elegans	tbb-1	Wormbase-WS279
C. elegans	tbb-2	Wormbase-WS279
C. elegans	mec-7	Wormbase-WS279
C. elegans	tbb-4	Wormbase-WS279
C. elegans	ben-1	Wormbase-WS279
C. elegans	tbb-6	Wormbase-WS279
C. briggsae	tbb-1	Moya et al. 2023
C. briggsae	tbb-2	Moya et al. 2023
C. briggsae	mec-7	Moya et al. 2023
C. briggsae	tbb-4	Moya et al. 2023
C. briggsae	ben-1	Moya et al. 2023
P. pacificus	mec-7	Wormbase Parasite-WBPS18
P. pacificus	ben-1	Wormbase Parasite-WBPS18
P. pacificus	PP.35471	Wormbase Parasite-WBPS18
H. contortus	tbb-isotype-1	Wormbase Parasite-WBPS18
H. contortus	tbb-isotype-2	Wormbase Parasite-WBPS18
H. contortus	tbb-isotype-3	Wormbase Parasite-WBPS18
H. contortus	tbb-isotype-4	Wormbase Parasite-WBPS18
N. americanus	tbb-isotype-1	Wormbase Parasite-WBPS18
N. americanus	tbb-isotype-2	Wormbase Parasite-WBPS18
N. americanus	tbb-isotype-3	Wormbase Parasite-WBPS18
N. americanus	tbb-isotype-4	Wormbase Parasite-WBPS18
