## Supplementary Table 2 for "Quantitative tests of albendazole resistance in beta-tubulin mutants"

### Sheet: Sheet1
strain	genetic_background	genotype	forward_guide	forward_primer_sequence	reverse_guide	reverse_primer_sequence	forward_sequencing	forward sequence	reverse_sequencing	reverse sequence
N2	WT	WT
ECA882	N2	ben-1(ean64)	crECA44	AGATCGACGAGAACAGCGCG	crECA45	CAGGTACTATTATGGAGACG	oECA1301	TGGAGCACGTTTCCAGCAAC	oECA1302	ATTCGCGCTCTATAGCAACCA
VC364	N2	tbb-1(gk207) III	NA		NA
ECA3257	N2	mec-7(ean253) X	crECA186	GGTGTAGAGGAAGAAACGTC	crECA187	TGGAATCCAGTCCACGAAGT	oECA2230	CGTTGTCAGTCGAGCCTCAAGG	oECA2232	GGATCAGGGCGAAAGTCAGACG
ECA3260	N2	mec-7(ean254) X	crECA186	GGTGTAGAGGAAGAAACGTC	crECA187	TGGAATCCAGTCCACGAAGT	oECA2230	CGTTGTCAGTCGAGCCTCAAGG	oECA2232	GGATCAGGGCGAAAGTCAGACG
ECA3595	N2	tbb-4(ean263) X	crECA188	AATTAGCACCAAAGCCACCA	crECA189	TGGAGAAGGTATGGACGAAA	oECA2233	TTGTTGCCGGACGTTGTCATGG	oECA2237	ATCAAACTCGCCTTCGTCGTCG
ECA3600	N2	tbb-4(ean268) X	crECA188	AATTAGCACCAAAGCCACCA	crECA189	TGGAGAAGGTATGGACGAAA	oECA2233	TTGTTGCCGGACGTTGTCATGG	oECA2237	ATCAAACTCGCCTTCGTCGTCG
ECA3275	N2	tbb-6(ean255) V	crECA190	TATATTTCGCAATAGGGAAT	crECA191	ATTGTATGAAACTACTCTAC	oECA2240	TGTGTGCCTTTGATCTTTTTCCGTG	oECA2241	TGGAGCACAGCAAGGTGAAGTC
ECA3584	N2	tbb-6(ean261) V	crECA190	TATATTTCGCAATAGGGAAT	crECA191	ATTGTATGAAACTACTCTAC	oECA2240	TGTGTGCCTTTGATCTTTTTCCGTG	oECA2241	TGGAGCACAGCAAGGTGAAGTC
ECA3694	ECA882	ben-1(ean64) tbb-1(ean286) III	crECA93	GACTTACTGTATCGATAACG	crECA113	GGGAGAAAGCGATCTCCAGC	oECA2304	TTTGCGGATCACATCGAGCACG	oECA2305	AAAGGTTTCGGATACCGTCGTCG
ECA3693	ECA882	ben-1(ean64) tbb-1(ean285) III	crECA93	GACTTACTGTATCGATAACG	crECA113	GGGAGAAAGCGATCTCCAGC	oECA2304	TTTGCGGATCACATCGAGCACG	oECA2305	AAAGGTTTCGGATACCGTCGTCG
ECA3726	ECA882	ben-1(ean64) III; mec-7(ean257) X	crECA186	GGTGTAGAGGAAGAAACGTC	crECA187	TGGAATCCAGTCCACGAAGT	oECA2230	CGTTGTCAGTCGAGCCTCAAGG	oECA2232	GGATCAGGGCGAAAGTCAGACG
ECA3581	ECA882	ben-1(ean64) III; mec-7(ean258) X	crECA186	GGTGTAGAGGAAGAAACGTC	crECA187	TGGAATCCAGTCCACGAAGT	oECA2230	CGTTGTCAGTCGAGCCTCAAGG	oECA2232	GGATCAGGGCGAAAGTCAGACG
ECA3585	ECA882	ben-1(ean64) III; tbb-4(ean262) X	crECA188	AATTAGCACCAAAGCCACCA	crECA189	TGGAGAAGGTATGGACGAAA	oECA2233	TTGTTGCCGGACGTTGTCATGG	oECA2237	ATCAAACTCGCCTTCGTCGTCG
ECA3628	ECA882	ben-1(ean64) III; tbb-4(ean282) X	crECA188	AATTAGCACCAAAGCCACCA	crECA189	TGGAGAAGGTATGGACGAAA	oECA2233	TTGTTGCCGGACGTTGTCATGG	oECA2237	ATCAAACTCGCCTTCGTCGTCG
ECA3582	ECA882	ben-1(ean64) III; tbb-6(ean259) V	crECA190	TATATTTCGCAATAGGGAAT	crECA191	ATTGTATGAAACTACTCTAC	oECA2240	TGTGTGCCTTTGATCTTTTTCCGTG	oECA2241	TGGAGCACAGCAAGGTGAAGTC
ECA3583	ECA882	ben-1(ean64) III; tbb-6(ean260) V	crECA190	TATATTTCGCAATAGGGAAT	crECA191	ATTGTATGAAACTACTCTAC	oECA2240	TGTGTGCCTTTGATCTTTTTCCGTG	oECA2241	TGGAGCACAGCAAGGTGAAGTC
